# Genome structure mapping with high-resolution 3D genomics and deep learning

**DOI:** 10.1101/2025.05.06.650874

**Authors:** Clarice K.Y. Hong, Fan Feng, Varshini Ramanathan, Jie Liu, Anders S. Hansen

**Affiliations:** Department of Biological Engineering, Massachusetts Institute of Technology; Cambridge, MA 02139, USA; The Broad Institute of MIT and Harvard; Cambridge, MA 02139, USA; Koch Institute for Integrative Cancer Research; Cambridge, MA, 02139, USA; The Novo Nordisk Foundation Center for Genomic Mechanisms of Disease, Broad Institute of MIT and Harvard, Cambridge, MA 02142, USA; Gilbert S. Omenn Department of Computational Medicine and Bioinformatics, University of Michigan, Ann Arbor, MI 48109, USA; Department of Computer Science and Engineering, University of Michigan, Ann Arbor, MI 48109, USA

**Author notes:** Co-corresponding authors: J.L. and A.S.H. These authors contributed equally to this work (Clarice K.Y. Hong, Fan Feng).

## Abstract

Gene expression is often regulated by distal enhancers through cell-type-specific 3D looping interactions, but comprehensive mapping of these interactions across cell types is experimentally intractable. To address this gap, we introduce an integrated approach where we generate ultra-deep Region Capture Micro-C (RCMC) and Micro-C data specifically designed for state-of-the-art deep learning architectures. We developed Cleopatra, an attention-based deep learning model that takes epigenomic inputs and is pre-trained on genome-wide Micro-C data followed by fine-tuning with high-resolution RCMC data. Cleopatra accurately predicts 3D maps at sub-kilobase bin sizes and unprecedented resolution, enabling us to generate ultra-high-resolution, genome-wide 3D contact maps across four human cell types. These maps revealed cell-type-specific microcompartments and over 900,000 loops across the cell types, about half of which are cell-type-specific. Using Cleopatra maps, we observe that promoters form about a dozen loops on average, and that expression increases monotonically with the number of loops, indicating that looping is associated with higher gene expression. We further show the enhancer-promoter loops are often anchored by CTCF, and nominate new transcription factors that may regulate cell-type-specific enhancer-promoter interactions. Overall, we establish a framework for ultra-high-resolution 3D genome mapping, providing a broadly applicable resource for gaining new insights into cell-type-specific gene regulation.
