## Supplementary Table 1 for "Genome structure mapping with high-resolution 3D genomics and deep learning"

### Sheet: Sheet1
			GM12878				HCT116				K562				H1
Region	Coordinates (hg38)	Region size	Number of replicates	Total number of unique ligations	Equivalent genome-wide reads GM12878	Rao, Huntley et al. resolution	Number of replicates	Total number of unique ligations	Equivalent genome-wide reads GM12878	Rao, Huntley et al. resolution	Number of replicates	Total number of unique ligations	Equivalent genome-wide reads GM12878	Rao, Huntley et al. resolution	Number of replicates	Total number of unique ligations	Equivalent genome-wide reads GM12878	Rao, Huntley et al. resolution
1	chr6:25111952-28621868	3509916	40	604258793	5.16473e+11	<50bp	10	191738429	1.63883e+11	<50bp	4	104478320	8.92998e+10	100bp	4	104203078	8.90646e+10	<50bp
2	chr19:36027639-39756265	3127408	40	36908422	3.54048e+10	300bp	10	10829883	1.03887e+10	>1kb	4	5400953	5.18092e+09	>1kb	4	8456684	8.11217e+09	1kb
3	chr5:157036231-160147469	3111238	40	591379253	5.70235e+11	<50bp	10	160454121	1.54717e+11	<50bp	4	61154545	5.8968e+10	100bp	4	96924203	9.34588e+10	<50bp
4	chr1:207626481-210338298	2711817	40	382543304	4.23196e+11	<50bp	10	135293547	1.49671e+11	<50bp	4	89357308	9.88533e+10	<50bp	4	93815435	1.03785e+11	<50bp
5	chr4:61369236-64434279	3065043	40	157637330	1.54292e+11	<50bp	10	7044575	6.89508e+09	800bp	4	16123126	1.5781e+10	250bp	4	40395498	3.95383e+10	100bp
6	chr8:124988367-129795630 (MYC)	4807263	14	226664849	1.41451e+11	<50bp	8	162728172	1.01551e+11	<50bp	4	116578246	7.27513e+10	150bp	2	63540891	3.96531e+10	100bp
7	chr6:29678698-32256197 (POU5F1)	2577499	14	268442627	3.12445e+11	<50bp	8	126570459	1.47318e+11	<50bp	4	150868377	1.75599e+11	<50bp	2	55695781	6.48254e+10	<50bp
8	chrX:47081617-49442070 (GATA)	2360453	14	104927731	1.33357e+11	<50bp	8	44553580	5.6625e+10	100bp	4	55126258	7.00623e+10	100bp	2	21655707	2.75232e+10	150bp
9	chr1:237286814-240531042	3244228	14	67188121	6.21301e+10	50bp	8	7991977	7.39033e+09	500bp	4	54807553	5.06816e+10	100bp	2	32824067	3.0353e+10	100bp
10	chr7:10480243-13506262	3026019	14	72263351	7.1642e+10	<50bp	8	31443788	3.11734e+10	100bp	4	42189903	4.18271e+10	100bp	2	28964345	2.87153e+10	100bp
11	chr8:62918949-66566105	3647156	14	123421281	1.01521e+11	<50bp	8	33969279	2.79417e+10	400bp	4	49477067	4.06978e+10	100bp	2	38404889	3.15903e+10	100bp
12	chr4:181289951-184014354	2724403	14	75601442	8.32492e+10	<50bp	8	35922519	3.95564e+10	150bp	4	39077430	4.30305e+10	100bp	2	35540666	3.91359e+10	100bp
13	chr3:118624552-121533938	2909386	14	132291937	1.36412e+11	<50bp	8	55286810	5.70087e+10	100bp	4	33237648	3.42728e+10	150bp	2	35154376	3.62493e+10	100bp
14	chr9:106603383-109909256	3305873	14	120564605	1.09409e+11	<50bp	8	88991117	8.07573e+10	<50bp	4	69475408	6.30473e+10	<50bp	2	45824606	4.15847e+10	100bp
