## Supplementary Table 4 for "Genome structure mapping with high-resolution 3D genomics and deep learning"

### Sheet: Sheet1
Dataset	Citation	Source	Filename	Link
H1 Micro-C	Krietenstein et al., 2015	4DN	4DNFI1O6IL1Q.pairs.gz	https://data.4dnucleome.org/files-processed/4DNFI1O6IL1Q/
GM12878 Hi-C	Harris et al., 2023	ENCODE	ENCFF931NQV.pairs.gz	https://www.encodeproject.org/experiments/ENCSR410MDC/
HCT116 Hi-C	Spracklin et al., 2023	GEO	GSE182105_HCT116_r1r2.hg38.mapq_30.1000.mcool	https://www.ncbi.nlm.nih.gov/geo/query/acc.cgi?acc=GSE182105
H1 Hi-C	Akgol Oksuz et al., 2021	4DN	4DNFI82R42AD.mcool	https://data.4dnucleome.org/files-processed/4DNFI82R42AD/
GM12878 Promoter Capture Hi-C	Mifsud et al., 2015	E-MTAB-2323	TS5_GM12878_promoter-other_significant_interactions.txt	https://www.ebi.ac.uk/biostudies/arrayexpress/studies/E-MTAB-2323
K562 PolII ChIA-PET	Li et al., 2012	GEO	GSM832464_CHK019M_L2_lane13.ChromatinInteractions.bed.gz	https://www.ncbi.nlm.nih.gov/geo/query/acc.cgi?acc=GSM832464
K562 H3K27ac HiChIP	Caragine et al., 2025	GEO	GSE278245_HT29_bin20000_FitHiChIP.interactions_FitHiC_Q0.05.bed.gz	https://www.ncbi.nlm.nih.gov/geo/query/acc.cgi?acc=GSE278245
HT29 H3K27ac HiChIP	Caragine et al., 2025	GEO	GSE278245_HT29_bin20000_FitHiChIP.interactions_FitHiC_Q0.05	https://www.ncbi.nlm.nih.gov/geo/query/acc.cgi?acc=GSE278245
GM12878 cCREs	NA	SCREEN	ENCFF428XFI_ENCFF280PUF_ENCFF469WVA_ENCFF644EEX.7group.bed	https://screen.encodeproject.org/#
HCT116 cCREs	NA	SCREEN	ENCFF431JDU_ENCFF964OOU_ENCFF787LMI_ENCFF388PVO.7group.bed	https://screen.encodeproject.org/#
K562 cCREs	NA	SCREEN	ENCFF414OGC_ENCFF806YEZ_ENCFF849TDM_ENCFF736UDR.7group	https://screen.encodeproject.org/#
H1 cCREs	NA	SCREEN	ENCFF573NKX_ENCFF760NUN_ENCFF919FBG_ENCFF332TNJ.7group.bed	https://screen.encodeproject.org/#
GM12878 chromHMM	NA	ENCODE	ENCFF140VIG.bed	https://www.encodeproject.org/annotations/ENCSR310DFZ/
HCT116 chromHMM	NA	ENCODE	ENCFF283KBS.bed	https://www.encodeproject.org/annotations/ENCSR448SWW/
K562 chromHMM	NA	ENCODE	ENCFF106BGJ.bed	https://www.encodeproject.org/annotations/ENCSR365YNI/
H1 chromHMM	NA	ENCODE	ENCFF008ABY.bed	https://www.encodeproject.org/annotations/ENCSR573PZS/
GM12878 RNA-seq	NA	ENCODE	ENCFF345SHY.tsv	https://www.encodeproject.org/experiments/ENCSR820PHH/
HCT116 RNA-seq	NA	ENCODE	ENCFF435PHM.tsv	https://www.encodeproject.org/experiments/ENCSR698RPL/
K562 RNA-seq	NA	ENCODE	ENCFF171FQU.tsv	https://www.encodeproject.org/experiments/ENCSR000AEL/
H1 RNA-seq	NA	ENCODE	ENCFF910OBU.tsv	https://www.encodeproject.org/experiments/ENCSR895ZTB/
