## Supplementary Table 5 for "Genome structure mapping with high-resolution 3D genomics and deep learning"

celltype	feature	encode_experiment	bigwig_filename
GM12878	CTCF	ENCSR000DZN	ENCFF637RGD.bigWig
GM12878	DNase-seq	ENCSR000EMT	ENCFF960FMM.bigWig
GM12878	EZH2	ENCSR000ARD	ENCFF387WGM.bigWig
GM12878	H2AFZ	ENCSR000AOV	ENCFF992GSC.bigWig
GM12878	H3K27ac	ENCSR000AKC	ENCFF798KYP.bigWig
GM12878	H3K27me3	ENCSR000AKD	ENCFF691LFQ.bigWig
GM12878	H3K36me3	ENCSR000AKE	ENCFF582VIU.bigWig
GM12878	H3K4me1	ENCSR000AKF	ENCFF190RZM.bigWig
GM12878	H3K4me2	ENCSR000AKG	ENCFF213GVI.bigWig
GM12878	H3K4me3	ENCSR057BWO	ENCFF012DMX.bigWig
GM12878	H3K79me2	ENCSR000AOW	ENCFF667UBI.bigWig
GM12878	H3K9ac	ENCSR000AKH	ENCFF688HLG.bigWig
GM12878	H3K9me3	ENCSR000AOX	ENCFF701GHA.bigWig
GM12878	H4K20me1	ENCSR000AKI	ENCFF073DJT.bigWig
GM12878	JUND	ENCSR000DYS	ENCFF948QYK.bigWig
GM12878	POLR2A	ENCSR000BGD	ENCFF322DRU.bigWig
GM12878	RAD21	ENCSR000EAC	ENCFF822QJA.bigWig
GM12878	REST	ENCSR000BQS	ENCFF845CZS.bigWig
H1	CTCF	ENCSR000AMF	ENCFF269OPL.bigWig
H1	DNase-seq	ENCSR000EMU	ENCFF573NKX.bigWig
H1	EZH2	ENCSR000ASY	ENCFF109KCQ.bigWig
H1	H2AFZ	ENCSR000APX	ENCFF598CBB.bigWig
H1	H3K27ac	ENCSR000ANP	ENCFF771GNB.bigWig
H1	H3K27me3	ENCSR216OGD	ENCFF927FVH.bigWig
H1	H3K36me3	ENCSR925LJZ	ENCFF734GAZ.bigWig
H1	H3K4me1	ENCSR631RJR	ENCFF753ZAB.bigWig
H1	H3K4me2	ENCSR000ANC	ENCFF556VEB.bigWig
H1	H3K4me3	ENCSR019SQX	ENCFF889FUC.bigWig
H1	H3K79me2	ENCSR000APY	ENCFF679HSC.bigWig
H1	H3K9ac	ENCSR952GVX	ENCFF225ZYN.bigWig
H1	H3K9me3	ENCSR000APZ	ENCFF441SLB.bigWig
H1	H4K20me1	ENCSR000AMH	ENCFF674EST.bigWig
H1	JUND	ENCSR000EBZ	ENCFF518OJP.bigWig
H1	POLR2A	ENCSR000BHN	ENCFF942TZX.bigWig
H1	RAD21	ENCSR000ECE	ENCFF837RSL.bigWig
H1	REST	ENCSR000BHM	ENCFF140HPM.bigWig
HCT116	CTCF	ENCSR240PRQ	ENCFF469NQU.bigWig
HCT116	DNase-seq	ENCSR000ENM	ENCFF906MKW.bigWig
HCT116	EZH2	ENCSR046HGP	ENCFF084JWF.bigWig
HCT116	H2AFZ	ENCSR227XNT	ENCFF763QXL.bigWig
HCT116	H3K27ac	ENCSR661KMA	ENCFF997CJQ.bigWig
HCT116	H3K27me3	ENCSR810BDB	ENCFF232QSG.bigWig
HCT116	H3K36me3	ENCSR091QXP	ENCFF415LBK.bigWig
HCT116	H3K4me1	ENCSR161MXP	ENCFF182EJH.bigWig
HCT116	H3K4me2	ENCSR794ULT	ENCFF624KAH.bigWig
HCT116	H3K4me3	ENCSR333OPW	ENCFF394IMO.bigWig
HCT116	H3K79me2	ENCSR494CCN	ENCFF780NVL.bigWig
HCT116	H3K9ac	ENCSR093SHE	ENCFF558LSB.bigWig
HCT116	H3K9me3	ENCSR179BUC	ENCFF572IBD.bigWig
HCT116	H4K20me1	ENCSR474DOV	ENCFF471QCK.bigWig
HCT116	JUND	ENCSR000BSA	ENCFF199BDI.bigWig
HCT116	POLR2A	ENCSR000EUU	ENCFF779RGR.bigWig
HCT116	RAD21	ENCSR000BSB	ENCFF027QAE.bigWig
HCT116	REST	ENCSR000BVI	ENCFF448XHB.bigWig
K562	CTCF	ENCSR000EGM	ENCFF336UPT.bigWig
K562	DNase-seq	ENCSR000EKS	ENCFF972GVB.bigWig
K562	EZH2	ENCSR000AQE	ENCFF163LOW.bigWig
K562	H2AFZ	ENCSR000APC	ENCFF202EVH.bigWig
K562	H3K27ac	ENCSR000AKP	ENCFF465GBD.bigWig
K562	H3K27me3	ENCSR000EWB	ENCFF847BFA.bigWig
K562	H3K36me3	ENCSR000DWB	ENCFF633OZC.bigWig
K562	H3K4me1	ENCSR000AKS	ENCFF457URZ.bigWig
K562	H3K4me2	ENCSR000AKT	ENCFF054RSU.bigWig
K562	H3K4me3	ENCSR668LDD	ENCFF405ZDL.bigWig
K562	H3K79me2	ENCSR000APD	ENCFF334HSS.bigWig
K562	H3K9ac	ENCSR000EVZ	ENCFF178QDA.bigWig
K562	H3K9me3	ENCSR000APE	ENCFF632NQA.bigWig
K562	H4K20me1	ENCSR000AKX	ENCFF694ODT.bigWig
K562	JUND	ENCSR000EGN	ENCFF253NTK.bigWig
K562	POLR2A	ENCSR031TFS	ENCFF585IAR.bigWig
K562	RAD21	ENCSR000FAD	ENCFF666JJM.bigWig
K562	REST	ENCSR137ZMQ	ENCFF407OAJ.bigWig
